# BRD4-mediated epigenetic regulation of endoplasmic reticulum-mitochondria contact sites is governed by the mitochondrial complex III

**DOI:** 10.1101/2024.02.02.578646

**Authors:** Brandon Chen, Drew C. Stark, Pankaj V. Jadhav, Theophilus M. Lynn-Nguyen, Benjamin S. Halligan, Nicholas J. Rossiter, Nicole Sindoni, Myunsun Shin, Joao A. Paulo, Matthew Chang, Imhoi Koo, Sergei Koshkin, Sanjana Eyunni, Paolo Ronchi, Michelle T. Paulsen, Pietro Morlacchi, David A. Hanna, Jason Lin, Rachel M. Guerra, David J. Pagliarini, Ruma Banerjee, Abhijit Parolia, Mats E. Ljungman, Andrew D. Patterson, Joseph D. Mancias, Shyamal Mosalaganti, Jonathan Z. Sexton, Tito Calì, Costas A. Lyssiotis, Yatrik M. Shah

## Abstract

Inter-organellar communication is critical for cellular metabolic homeostasis. One of the most abundant inter-organellar interactions are those at the endoplasmic reticulum and mitochondria contact sites (ERMCS). However, a detailed understanding of the mechanisms governing ERMCS regulation and their roles in cellular metabolism are limited by a lack of tools that permit temporal induction and reversal. Through unbiased screening approaches, we identified fedratinib, an FDA-approved drug, that dramatically increases ERMCS abundance by inhibiting the epigenetic modifier BRD4. Fedratinib rapidly and reversibly modulates mitochondrial and ER morphology and alters metabolic homeostasis. Moreover, ERMCS modulation depends on mitochondria electron transport chain complex III function. Comparison of fedratinib activity to other reported inducers of ERMCS revealed common mechanisms of induction and function, providing clarity and union to a growing body of experimental observations. In total, our results uncovered a novel epigenetic signaling pathway and an endogenous metabolic regulator that connects ERMCS and cellular metabolism.
