## Supplementary Table 7 for "BRD4-mediated epigenetic regulation of endoplasmic reticulum-mitochondria contact sites is governed by the mitochondrial complex III"

### Sheet: qRT-PCR primers
Name	Forward sequence	Reverse sequence	Species
MED16	TCTCAACACGCCTGACAAGAGC	GTCCAGCACAAATTCCTCCGTC	human
MED24	CTCCATTGACCTCTACGAGCTG	CATCAGCAGAGTCTGTGTCGAG	human
ACTB (beta actin)	CACCATTGGCAATGAGCGGTTC	AGGTCTTTGCGGATGTCCACGT	humna
BRD4	ACCTCCAACCCTAACAAGCC	TTTCCATAGTGTCTTGAGCACC	human
D-Loop	TATCTTTTGGCGGTATGCACTTTTAACAG	TGATGAGATTAGTAGTATGGGAGTGG	human
beta globin	GTGCACCTGACTCCTGAGGAGA	CCTTGATACCAACCTGCCCAG	human

### Sheet: CRISPR primers
Name	Forward sequence	Reverse sequence	CRISPR type	Species
MED16	CACCGGTTGTTACCGAGGAAGATGG	AAACCCATCTTCCTCGGTAACAACC	Interference	human
MED24	CACCGGCACCTAGAACTGGATTGTG	AAACCACAATCCAGTTCTAGGTGCC	Interference	human
Nontargeting (NTC)	CACCGGCTGCATGGGGCGCGAATCA	AAACTGATTCGCGCCCCATGCAGC	Interference	humna
AAVS1	CACCGGGGGCCACTAGGGACAGGAT	AAACATCCTGTCCCTAGTGGCCCCC	Knockout	human

### Sheet: CRISPR screen primers
Name	Sequence	Note
CRISPR amplicon forward primer	AATGATACGGCGACCACCGAGATCTACACCGACTCGGTGCCACTTTT
CRISPR reverse indexing primer	CAAGCAGAAGACGGCATACGAGATCnnnnnnTTTCTTGGGTAGTTTGCAGTTTT	nnnnn denates random nucleotide for indexing purpose
Illumina indexing primer	TTTCAAGTTACGGTAAGCATATGATAGTCCATTTTAAAACATAATTTTAAAACTGCAAACTACCCAAGAAA
Illumina sequencing primer	CGGTGCCACTTTTTCAAGTTGATAACGGACTAGCCTTATTTTAACTTGCTATTTCTAGCTCTAAAAC

### Sheet: ChIP-qPCR primer
Name	Forward sequence	Reverse sequence	Species
BRD4 locus PVT enhancer primer set 2	TGGCTGGGCTGTTGATTTA	GCTGTGCTTCCTGAAAGTCTA	human
BRD4 locus PVT enhancer primer set 6	TCGAGACTTGGCCCTGAGTA	TGGTGATGAGGACAGTGCAC	human
BRD4 locus PVT enhancer control primer set	CTGTCAAGAGTTTCCCTCATCC	CTGCATCACAGCTACCGATT	human
